# A self-amplifying microbial–abiotic sulfur relay drives field feasible bauxite residue remediation

**DOI:** 10.64898/2026.08.20.746091

**Authors:** Jing Zhao, Julian Zaugg, Fang You, Narottam Saha, David Parry, Philip Hugenholtz, Longbin Huang

## Abstract

Bauxite residue (BR), the haloalkaline byproduct of alumina refining, represents the largest and most costly environmental challenge facing the global aluminium industry, yet sustainable remediation has remained elusive because no rapid and field-feasible technology can overcome its recalcitrant alkalinity. Here, we establish a self-amplifying microbial–abiotic sulfur relay that drives rapid *in situ* acid generation and sustained dealkalization of BR across laboratory and glasshouse experiments and a field trial, where dealkalized residue subsequently supported spontaneous pioneer-plant colonization. Mechanistic assays and multi-omics analyses show that the relay is initiated by microbial reduction of elemental sulfur (S_8_) to HS^−^ under oxygen-limited conditions. The resulting HS^−^ abiotically attacks and solubilizes solid S_8_, generating a mobile pool of polysulfides (S□²□). In anoxic microsites, polysulfide reduction regenerates HS^−^, which mobilizes additional S_8_ and amplifies sulfur turnover by increasing sulfur mobilization and bioavailability. In oxic microsites,  are abiotically converted to thiosulfate and reactive S^0^, which are subsequently microbially oxidized to sulfate and acidity. By coupling biotic reductive initiation and regeneration with abiotic sulfur mobilization and oxidation, followed by biotic terminal oxidation, this relay overcomes the low bioavailability of S_8_ and the constraints of extreme haloalkaline conditions, providing a low-cost, field-feasible strategy for efficient and sustained BR remediation.
