## Supplementary Table 5 for "A self-amplifying microbial–abiotic sulfur relay drives field feasible bauxite residue remediation"

### Sheet: Supp. Table 5
Supplementary Table 5: Number and percent of reads after quality-control and mapping, for metagenome and metatranscriptomic samples. Percent values are vs the 'Raw_count', and read counts are calculated from forward + reverse reads.
Metagenome
			QC reads				Reads filtered to 95% ID and 75% length (reads for a sample are only mapped to a scaffold for that sample)		Rep bins = dereplicated 97% Identity, Reads filtered to 95% ID and 75% length (reads for each sample are mapped to bins from all samples)		Higher quality rep MAGs = dereplicated 97% Identity, Completeness - (3 x Contamination) >= 50, Reads filtered to 95% ID and 75% length (reads for each sample are mapped to MAGs from all samples)
Sample_ID	GBbp	Raw_count	Human_filtered_count	Human_filtered_percent	Trimmomatic_count	Trimmomatic_percent	Reads_mapped_Scaffolds_count	Reads_mapped_Scaffolds_percent	Reads_mapped_Rep_bins_count	Reads_mapped_Rep_bins_percent	Reads_mapped_HQ_Rep_MAGs_count	Reads_mapped_HQ_Rep_MAGs_percent
SF2967	15.89	111394866	109346558	98.16	98693786	88.6	82367047	73.94	60375173	54.2	43496222	39.05
Metatranscriptome (RNA-seq)
Sample_ID	GBbp	Raw_count	Trimmomatic_count	Trimmomatic_percent	Ribodetector	Ribodetector_percent	Reads_mapped_Rep_bins_count	Reads_mapped_Rep_bins_percent	Reads_mapped_gene_CDS	Reads_mapped_gene_CDS_percent
SF8847 + SF8848	4.27	88941336	16574658	18.64	7732772	8.69	2827715	3.18	1819500	2.05
