## Supplementary Table 9 for "A self-amplifying microbial–abiotic sulfur relay drives field feasible bauxite residue remediation"

### Sheet: Supp. Table 9
Supplementary Table 9: Nonpareil coverage and diversity metrics, and estimated depth required for complete coverage.
Sample	Coverage	Nd diversity index	Depth required for near complete coverage (Gbp)
SF2967	81.8562	19.9405	48.6854
