## Supplementary Table 10 for "A self-amplifying microbial–abiotic sulfur relay drives field feasible bauxite residue remediation"

### Sheet: Supp. Table 10
Supplementary table 10: Summary of sulfur cycling genes for higher quality MAGs and metabolism type
									DRAM_PRODUCT	DRAM_PRODUCT	DRAM_DISTIL	DRAM_DISTIL	DRAM_DISTIL	DRAM_DISTIL	DRAM_DISTIL		DRAM_DISTIL	DRAM_DISTIL			DRAM_PRODUCT	DRAM_PRODUCT		DRAM_DISTIL	DRAM_DISTIL	DRAM_DISTIL	DRAM_DISTIL	DRAM_DISTIL		HMSS2	HMSS2	HMSS2	HMSS2	HMSS2	HMSS2	HMSS2	HMSS2	HMSS2	HMSS2	HMSS2	HMSS2	HMSS2	HMSS2	HMSS2	DRAM_DISTIL	DRAM_DISTIL	DRAM_DISTIL
									Central carbon	Central carbon	Central carbon	Organic carbon utilization	Organic carbon utilization	Organic carbon utilization	Organic carbon utilization		Carbon fixation	Carbon fixation			Phototrophy	Phototrophy		SCFA and alcohol conversions	SCFA and alcohol conversions	SCFA and alcohol conversions	SCFA and alcohol conversions	SCFA and alcohol conversions		Sulfur oxidation	Sulfur oxidation	Sulfur oxidation	Sulfur oxidation	Sulfur oxidation	Sulfur reduction	Sulfur reduction	Nitrogen reduction	Nitrogen reduction	Nitrogen reduction	Nitrogen reduction	Nitrogen reduction	Nitrogen reduction	Nitrogen reduction	Nitrogen fixation	Aerobic	Microaerobic	Strict anaerobic
									Carbon cycle	Carbon cycle	Carbon cycle	Carbon cycle	Carbon cycle	Carbon cycle	Carbon cycle		Carbon cycle	Carbon cycle			Photosynthesis	Photosynthesis		carbon cycle	carbon cycle	carbon cycle	carbon cycle	carbon cycle		Sulfur cycle	Sulfur cycle	Sulfur cycle	Sulfur cycle	Sulfur cycle	Sulfur cycle	Sulfur cycle	Nitrogen cycle	Nitrogen cycle	Nitrogen cycle	Nitrogen cycle	Nitrogen cycle	Nitrogen cycle	Nitrogen cycle	Nitrogen cycle		Oxidative phosphorylation	Oxidative phosphorylation
									TCA	Glyoxylate cycle	glycolysis	organic acid utilization	Acetate utilization	Sugar utilization (woodcroft)	Carbohydrate-degradation (CAZy)	Heterotrophy			Autotrophy	Mixotroph			Phototrophy							Sulfide to salfane sulfur	Salfane sulfur to sulfite	Sulfur to sulfite	Sulfite to Sulfate	Thiosulfate to Sulfate	Thiosulfate to Sulfide	Sulfane sulfur to sulfide	Nitrate to nitrite	Nitrate to nitrite	DNR (nitrite to ammonia)	DNR (nitrite to ammonia)	Denitrification (nitrite to nitric oxide)	Denitrification (nitric oxide to nitrous oxide)	Denitrification (nitrous oxide to nitrogen gas)	Ammonia to nitrogen gas
									Pathway completion (fraction)	Pathway completion (fraction)	Presence/absence	Presence/absence	Presence/absence	Presence/absence	Presence/absence	Presence/absence	Presence/absence	Presence/absence	Presence/absence	Presence/absence	Presence/absence	Presence/absence	Presence/absence	Presence/absence	Presence/absence	Presence/absence	Presence/absence	Presence/absence	Presence/absence	Gene count	Gene count	Gene count	Gene count	Gene count	Gene count	Gene count	Gene count	Gene count	Gene count	Gene count	Gene count	Gene count	Gene count	Gene count	Presence/absence	Presence/absence	Presence/absence
Bin_ID	Genome_label2_higher_quality_MAG	Bin_number	Relative_abundance_scaled	Sulfur classification	Metabolic strategy and sulfur classification	Aerobic	Microaerobic	Strict anaerobic	TCA	Glyoxylate cycle	Glycolysis	Gluconeogenesis	acs/pta-ackA	Sugar dagradation	Organic carbon utilization	Heterotrophy	3HP	CBB	Autotrophy	Mixotroph	Photosystem I	Photosystem II	Phototrophy	Alcohol production	Propionate pt 2	Acetate pt 1	Lactate D	Lactate L	Fermentation	SQR/FccAB	SDO	hdr/dsr	oxAprBA-oxSat/sorAB/soeABC	soxABXYZ	PsrABC	PsrA	narGHI	napAB	NirBD	nrfAH	nirS/K	norBC	nosZ	nifDKH	Complex IV Low affinity	Complex IV High affinity	Missing complex IV
SF2967_J5348.metabat_sspec.077	(p__Pseudomonadota) s__Thioalkalivibrio_A sulfidiphilus; bin47	47	4.3275	BSM	Mixotrophic BSM	1	0	0	0.75	0.8	0	0	1	0	0	1	0	1	1	1	0	0	0	0	0	0	0	0	0	0	1	1	1	0	0	1	0	0	0	0	0	0	1	0	1	1	0
SF2967_J5348.semibin_refined.143	(p__Verrucomicrobiota) g__JAJOKB01; bin65	65	2.13471	BSM	Heterotrophic BSM	0	1	0	1	0.6	1	1	1	1	1	1	0	0	0	0	0	0	0	0	0	0	1	0	1	1	1	0	0	0	0	1	0	0	0	0	1	0	0	0	0	1	0
SF2967_J5348.semibin_refined.137	(p__Pseudomonadota) g__Thioalkalivibrio; bin63	63	1.34107	SOB	Mixotrophic SOB	1	0	0	0.75	0.6	1	0	1	0	1	1	0	1	1	1	0	0	0	0	0	0	1	0	1	0	1	1	1	1	0	0	0	0	0	0	0	0	0	0	0	1	0
SF2967_J5348.metabat2_refined.073_sub	(p__Pseudomonadota) f__Rariloculaceae; bin34	34	1.11369	SRB	Heterotrophic SRB	1	1	0	0.875	0.8	1	1	1	0	0	1	0	0	0	0	0	0	0	0	0	0	0	0	0	0	1	0	0	0	0	4	0	1	0	0	0	0	0	0	1	0	0
SF2967_J5348.maxbin.007_sub	(p__Patescibacteria) g__SLHW01; bin13	13	0.766241			0	0	0	0	0	0	0	0	0	0	0	0	0	0	0	0	0	0	0	0	0	0	0	0	0	0	0	0	0	0	0	0	0	0	0	0	0	0	0	0	0	1
SF2967_J5348.rosella_refined.105	(p__Pseudomonadota) g__Glycocaulis; bin49	49	0.719115			0	0	0	1	1	1	1	1	0	0	1	0	0	0	0	0	0	0	0	0	0	0	0	0	0	1	0	0	0	0	0	0	0	0	0	0	0	0	0	1	1	0
SF2967_J5348.maxbin.010	(p__Pseudomonadota) g__JADJWH01; bin14	14	0.654588	SOB	Mixotrophic SOB	1	1	0	0.875	0.6	1	0	1	0	0	1	0	1	1	1	0	0	0	0	0	0	1	0	1	1	1	0	0	0	0	0	0	0	0	0	1	0	0	0	0	0	1
SF2967_J5348.semibin_refined.086	(p__Pseudomonadota) g__LSCE01; bin56	56	0.504036	SRB	Heterotrophic SRB	1	1	0	1	1	1	1	1	0	1	1	0	0	0	0	0	0	0	0	0	1	0	0	1	0	1	0	0	0	0	3	1	0	0	0	0	0	1	0	1	1	0
SF2967_J5348.maxbin.013	(p__Planctomycetota) g__SLFH01; bin15	15	0.490972			0	0	0	1	0.6	1	1	1	0	0	1	0	0	0	0	0	0	0	0	0	0	1	0	1	0	1	0	0	0	0	0	0	1	0	1	0	0	1	0	0	0	1
SF2967_J5348.concoct.067	(p__Pseudomonadota) g__Marinimicrobium_A; bin8	8	0.440128	SRB	Heterotrophic SRB	1	0	0	0.875	0.6	1	0	1	1	1	1	0	0	0	0	0	0	0	0	0	0	1	0	1	0	1	0	0	0	0	3	0	1	1	0	0	0	0	0	1	1	0
SF2967_J5348.metabat2_refined.033	(p__Gemmatimonadota) g__SKNW01; bin26	26	0.379565			0	0	0	1	0.6	1	1	1	0	0	1	0	0	0	0	0	1	1	0	0	0	0	0	0	0	1	0	0	0	0	0	0	0	0	1	0	0	1	0	1	0	0
SF2967_J5348.maxbin.017_sub	(p__Bacteroidota) g__Rhodohalobacter; bin16	16	0.363419	BSM	Heterotrophic BSM	1	0	0	1	0.6	1	1	0	0	1	1	0	0	0	0	0	0	0	0	0	0	0	0	0	1	1	0	0	0	0	1	0	0	0	0	0	0	1	0	1	0	0
SF2967_J5348.metabat2_refined.093_sub	(p__Pseudomonadota) f__Rariloculaceae; bin37	37	0.35923	SRB	Heterotrophic SRB	1	1	0	0.875	0.8	1	1	1	0	0	1	0	0	0	0	0	0	0	0	0	0	0	0	0	0	1	0	0	0	0	4	0	1	0	0	0	0	0	0	1	0	0
SF2967_J5348.semibin_refined.075_sub	(p__Pseudomonadota) s__Glycocaulis profundi; bin55	55	0.312199	SOB	Heterotrophic SOB	1	0	0	0.875	0.8	1	1	1	0	1	1	0	0	0	0	0	0	0	0	0	0	0	0	0	1	1	0	0	0	0	0	0	0	0	0	0	0	0	0	1	1	0
SF2967_J5348.metabat_sens.015_sub	(p__Bacteroidota) g__Rhodohalobacter; bin41	41	0.310085	SOB	Heterotrophic SOB	1	0	0	0.875	0.4	1	1	1	1	1	1	0	0	0	0	0	0	0	0	0	0	0	0	0	1	1	0	0	0	0	0	0	0	0	1	1	0	1	0	1	0	0
SF2967_J5348.metabat2_refined.009_sub	(p__Pseudomonadota) g__LNNU-3342; bin23	23	0.30292	BSM	Photomixotrophic BSM	1	0	0	1	0.6	1	1	1	1	0	1	1	0	1	1	0	1	1	0	0	0	0	0	0	1	1	0	1	0	0	2	1	0	0	0	0	0	0	0	1	1	0
SF2967_J5348.semibin_refined.088	(p__Pseudomonadota) g__Saliniramus; bin57	57	0.295626	BSM	Heterotrophic BSM	1	0	0	1	1	1	1	1	1	0	1	0	0	0	0	0	0	0	0	0	1	1	0	1	1	1	0	1	0	0	4	0	0	0	0	0	0	0	0	1	0	0
SF2967_J5348.maxbin.024	(p__Pseudomonadota) g__PWQG01; bin17	17	0.272996	SRB	Heterotrophic SRB	0	1	0	1	1	0	0	1	1	0	1	0	0	0	0	0	0	0	0	0	0	0	0	0	0	1	0	0	0	0	1	0	0	1	0	0	0	0	0	1	0	0
SF2967_J5348.concoct.001	(p__Pseudomonadota) f__Rhodocyclaceae; bin1	1	0.259538	BSM	Mixotrophic BSM	0	1	0	1	1	1	0	1	0	0	1	0	1	1	1	0	0	0	0	0	1	0	0	1	1	1	1	1	1	1	6	0	1	0	0	0	0	1	0	1	1	0
SF2967_J5348.rosella_refined.163_sub	(p__Pseudomonadota) f__Rariloculaceae; bin50	50	0.255237	SRB		0	0	0	0.625	0.6	1	1	1	0	0	0	0	0	0	0	0	0	0	0	0	0	0	0	0	0	1	0	0	0	0	3	0	1	0	0	1	0	0	0	1	0	0
SF2967_J5348.maxbin.029	(p__Actinomycetota) f__Nitriliruptoraceae; bin18	18	0.254854	SOB	Heterotrophic SOB	1	0	0	0.875	0.6	1	1	1	1	0	1	0	0	0	0	0	0	0	0	0	0	0	0	0	1	1	0	0	0	0	0	0	0	0	0	0	0	0	0	1	0	0
SF2967_J5348.maxbin.031_sub	(p__Actinomycetota) g__CSSed11-175R1; bin19	19	0.225288	SOB	Heterotrophic SOB	1	0	0	0.875	0.4	1	1	1	1	0	1	0	0	0	0	0	0	0	0	0	0	1	0	1	1	1	0	0	0	0	0	0	0	0	0	0	0	0	0	1	0	0
SF2967_J5348.metabat2_refined.071	(p__Gemmatimonadota) g__SKNW01; bin33	33	0.225029	SOB	Phototrophic SOB	1	1	0	0.5	0.2	1	0	1	0	0	0	0	0	0	0	0	1	1	0	0	0	1	0	1	1	1	0	0	0	0	0	0	0	0	1	0	0	1	0	1	0	0
SF2967_J5348.metabat_sspec.011_sub	(p__Gemmatimonadota) g__T3Sed10-66; bin46	46	0.221291	BSM	Photoheterotrophic BSM	1	1	0	1	0.6	1	1	1	0	0	1	0	0	0	0	0	1	1	0	0	0	1	0	1	1	1	0	0	0	0	2	0	1	0	0	0	0	1	0	1	0	0
SF2967_J5348.concoct.005_sub	(p__Pseudomonadota) g__BRH-c0; bin4	4	0.208978	BSM	Heterotrophic BSM	1	0	0	0.875	1	0	0	1	0	0	1	0	0	0	0	0	0	0	0	0	0	0	0	0	1	1	0	0	0	0	7	0	0	1	0	0	0	0	0	1	1	0
SF2967_J5348.metabat2_refined.038_sub	(p__Pseudomonadota) g__Wenzhouxiangella; bin28	28	0.206964			0	0	0	1	1	1	1	1	0	0	1	0	0	0	0	0	1	1	0	0	0	0	0	0	0	1	0	0	0	0	0	0	0	0	0	1	0	0	0	1	1	0
SF2967_J5348.semibin_refined.155_sub	(p__Pseudomonadota) f__Porticoccaceae; bin66	66	0.200918	SRB	Heterotrophic SRB	1	0	0	0.75	0.8	0	0	1	0	0	1	0	0	0	0	0	0	0	0	0	0	0	0	0	0	1	0	0	0	0	3	0	0	1	0	0	0	0	0	1	0	0
SF2967_J5348.concoct.048	(p__Pseudomonadota) g__Euryhalocaulis; bin6	6	0.199716	SRB	Heterotrophic SRB	1	0	0	1	0.8	1	1	1	0	1	1	0	0	0	0	0	0	0	0	0	0	0	0	0	0	1	0	0	0	0	2	0	0	0	0	0	0	0	0	1	0	0
SF2967_J5348.semibin_refined.035	(p__Pseudomonadota) f__SMXQ01; bin53	53	0.190115	SRB	Heterotrophic SRB	0	0	1	1	0.8	1	1	1	0	0	1	0	0	0	0	0	0	0	0	0	0	0	0	0	0	1	0	0	0	0	3	0	0	0	0	0	0	0	0	0	0	1
SF2967_J5348.metabat2_refined.028	(p__Verrucomicrobiota) g__SLOW01; bin25	25	0.182076			0	0	0	1	0.6	1	1	1	1	1	1	0	0	0	0	0	0	0	0	0	0	1	1	1	0	1	0	0	0	0	0	0	0	0	1	1	0	0	0	1	1	0
SF2967_J5348.concoct.111_sub	(p__Actinomycetota) f__Nitriliruptoraceae; bin12	12	0.17726	SOB		0	0	0	0.75	0.6	0	0	0	1	0	0	0	0	0	0	0	0	0	0	1	0	0	0	0	1	1	0	0	0	0	0	0	0	0	0	0	0	0	0	1	0	0
SF2967_J5348.semibin_refined.109	(p__Pseudomonadota) s__Methylophaga lonarensis; bin60	60	0.175805	SRB	Heterotrophic SRB	0	0	1	0.875	0.4	1	0	1	0	0	1	0	0	0	0	0	0	0	0	0	0	1	0	1	0	1	0	0	0	0	3	0	0	0	0	0	0	0	0	0	1	0
SF2967_J5348.metabat2_refined.010	(p__Gemmatimonadota) g__SKNW01; bin24	24	0.170772			0	0	0	0.875	0.6	1	1	1	0	0	1	0	0	0	0	0	1	1	0	0	0	0	0	0	0	1	0	0	0	0	0	0	0	0	1	0	0	0	0	1	0	0
SF2967_J5348.semibin_refined.053	(p__Cyanobacteriota) g__Limnoraphis; bin54	54	0.162935	BSM	Photomixotrophic BSM	1	0	0	0.875	0.6	1	0	1	1	0	1	0	1	1	1	1	1	1	1	0	0	0	1	1	1	1	0	0	0	0	1	0	0	0	0	0	0	0	1	1	0	0
SF2967_J5348.concoct.003	(p__Desulfobacterota) s__Geoalkalibacter halelectricus; bin2	2	0.155246	SOB	Heterotrophic SOB	1	0	0	0.875	0.6	1	1	1	0	0	1	0	0	0	0	0	0	0	0	0	1	0	0	1	1	1	0	0	0	0	0	0	0	0	0	0	0	0	1	1	0	0
SF2967_J5348.rosella_refine.113_0	(p__Gemmatimonadota) f__UBA6960; bin48	48	0.153071	SRB	Heterotrophic SRB	0	0	1	0.75	0.6	0	0	1	0	0	1	0	0	0	0	0	0	0	0	0	0	0	0	0	0	1	0	0	0	0	2	0	0	1	0	0	0	0	0	0	0	1
SF2967_J5348.metabat2_refined.065	(p__Planctomycetota) g__RECY01; bin31	31	0.152155			0	0	0	1	0.6	1	1	1	1	0	1	0	0	0	0	0	0	0	0	0	0	0	0	0	0	1	0	0	0	0	0	0	0	0	0	0	0	0	0	0	0	1
SF2967_J5348.vamb.042	(p__Pseudomonadota) f__SMXQ01; bin71	71	0.143335	BSM	Heterotrophic BSM	1	0	0	1	0.6	1	1	1	0	0	1	0	0	0	0	0	0	0	0	0	0	0	0	0	1	1	0	1	0	0	2	0	0	0	0	0	0	0	0	1	1	0
SF2967_J5348.maxbin.058	(p__Patescibacteria) f__QS-5-54-17; bin20	20	0.138833			0	0	0	0	0	0	0	0	0	0	0	0	0	0	0	0	0	0	0	0	0	0	0	0	0	0	0	0	0	0	0	0	0	0	0	0	0	0	0	0	0	1
SF2967_J5348.semibin_refined.095	(p__Desulfobacterota) g__JARFUG01; bin58	58	0.136006	SRB	Heterotrophic SRB	0	0	1	0.75	0.4	1	1	1	0	0	1	0	0	0	0	0	0	0	0	0	1	0	0	1	0	1	0	0	0	0	4	0	0	0	0	0	0	0	1	0	0	1
SF2967_J5348.semibin_refined.105	(p__Pseudomonadota) g__RECO01; bin59	59	0.134006	BSM	Photomixotrophic BSM	1	0	0	1	0.8	1	1	1	1	0	1	1	0	1	1	0	1	1	0	1	1	0	0	1	1	1	0	0	0	0	3	0	1	0	0	0	1	1	0	1	1	0
SF2967_J5348.semibin_refined.171_sub	(p__Actinomycetota) f__Nitriliruptoraceae; bin68	68	0.132376			0	0	0	1	0.6	1	0	1	1	0	1	0	0	0	0	0	0	0	0	0	0	1	0	1	0	1	0	0	0	0	0	0	0	0	0	0	0	0	0	0	0	1
SF2967_J5348.vamb.020	(p__Planctomycetota) g__Rubinisphaera; bin69	69	0.119966	SRB	Heterotrophic SRB	0	0	1	1	0.6	1	1	1	1	0	1	0	0	0	0	0	0	0	0	0	0	1	0	1	0	1	0	0	0	0	3	0	0	0	0	0	0	0	0	1	0	0
SF2967_J5348.concoct.004	(p__Fibrobacterota) g__UBA11236; bin3	3	0.113008			0	0	0	0.75	0.2	1	0	1	1	1	1	0	0	0	0	0	0	0	0	0	0	1	0	1	0	1	0	0	0	0	0	0	0	0	0	1	0	0	0	0	1	0
SF2967_J5348.semibin_refined.118	(p__Gemmatimonadota) f__UBA6960; bin62	62	0.111996	SRB	Heterotrophic SRB	0	0	0	0.75	0.4	1	1	1	0	0	1	0	0	0	0	0	0	0	0	0	0	0	0	0	0	1	0	0	0	0	2	0	1	0	1	0	0	0	0	1	0	0
SF2967_J5348.semibin_refined.117_sub	(p__Gemmatimonadota) f__UBA6960; bin61	61	0.111969	SRB	Heterotrophic SRB	0	0	0	1	0.6	1	1	1	0	0	1	0	0	0	0	0	0	0	0	0	0	0	0	0	0	1	0	0	0	0	1	0	0	0	1	0	0	1	0	1	0	0
SF2967_J5348.metabat2_refined.058	(p__Bacteroidota) g__JAHDCK01; bin30	30	0.110527			0	0	0	0.875	0.4	1	1	1	0	0	1	0	0	0	0	0	0	0	0	0	0	0	0	0	0	1	0	0	0	0	0	0	0	0	0	0	0	1	0	0	0	1
SF2967_J5348.vamb.037	(p__Planctomycetota) g__RI-242; bin70	70	0.0988824	SRB	Heterotrophic SRB	0	0	0	1	1	1	1	1	0	0	1	0	0	0	0	0	0	0	0	0	0	1	0	1	0	1	0	0	0	0	2	0	1	0	0	0	0	0	0	0	0	1
SF2967_J5348.metabat2_refined.057_sub	(p__Gemmatimonadota) g__T3Sed10-66; bin29	29	0.0976174			0	0	0	0.625	0.2	0	1	1	0	0	0	0	0	0	0	0	1	1	0	0	0	0	0	0	0	1	0	0	0	0	0	0	0	0	1	0	0	0	0	0	0	1
SF2967_J5348.semibin_refined.156_sub	(p__Pseudomonadota) f__Pseudohongiellaceae; bin67	67	0.0957379	BSM	Heterotrophic BSM	0	0	0	0.875	0.8	1	0	1	0	0	1	0	0	0	0	0	0	0	0	0	0	1	0	1	1	1	0	1	0	0	2	0	0	1	0	0	0	0	0	1	0	0
SF2967_J5348.metabat2_refined.067_sub	(p__Pseudomonadota) f__CAMLJR01; bin32	32	0.0925775	SRB	Heterotrophic SRB	0	0	0	0.75	1	1	0	1	1	0	1	0	0	0	0	0	0	0	0	0	0	0	0	0	0	1	0	0	0	0	7	0	0	1	0	0	0	0	0	1	1	0
SF2967_J5348.metabat_sens.056_sub	(p__Actinomycetota) f__Nitriliruptoraceae; bin45	45	0.0917636	SOB		0	0	0	0.375	0	0	0	0	0	0	0	0	0	0	0	0	0	0	0	0	0	0	0	0	1	1	0	0	0	0	0	0	0	0	0	1	0	0	0	0	0	1
SF2967_J5348.metabat_sens.001	(p__Eremiobacterota) f__JADMJV01; bin39	39	0.0910996	SRB	Heterotrophic SRB	0	0	0	0.875	1	1	1	1	1	1	1	0	0	0	0	0	0	0	0	1	1	1	0	1	0	1	0	0	0	0	1	0	0	0	0	0	0	0	0	1	0	0
SF2967_J5348.metabat2_refined.078	(p__Patescibacteria) f__XYD1-FULL-46-19; bin35	35	0.0887558			0	0	0	0	0	0	0	0	0	0	0	0	0	0	0	0	0	0	0	0	0	1	0	0	0	0	0	0	0	0	0	0	0	0	0	0	0	0	0	0	0	1
SF2967_J5348.concoct.109	(p__Chloroflexota) f__UBA2979; bin11	11	0.088041	SRB		0	0	0	0.875	0.4	1	0	0	0	0	0	0	0	0	0	0	0	0	0	0	0	0	0	0	0	1	0	0	0	0	2	0	0	0	0	0	0	0	0	1	0	0
SF2967_J5348.metabat_sens.051_sub	(p__Pseudomonadota) f__Pseudohongiellaceae; bin43	43	0.0859148	SRB		0	0	0	0.625	0.2	0	0	0	1	0	0	0	0	0	0	0	0	0	0	0	0	1	0	0	0	1	0	0	0	0	1	0	0	0	0	0	0	0	0	1	0	0
SF2967_J5348.concoct.060	(p__Pseudomonadota) g__SKXG01; bin7	7	0.0814838	SRB	Heterotrophic SRB	0	0	0	0.875	1	1	1	1	0	0	1	0	0	0	0	0	0	0	0	0	0	0	0	0	0	1	0	0	0	0	2	0	1	1	0	1	0	0	0	0	1	0
SF2967_J5348.metabat2_refined.002_sub	(p__Pseudomonadota) g__Glycocaulis; bin22	22	0.0809121	SOB	Heterotrophic SOB	0	0	0	0.875	0.6	1	0	1	0	1	1	0	0	0	0	0	0	0	0	0	1	0	0	1	1	1	0	0	0	0	0	1	0	0	0	0	0	0	0	0	1	0
SF2967_J5348.semibin_refined.010	(p__Pseudomonadota) g__SKXG01; bin51	51	0.0788496			0	0	0	0.625	0.4	0	0	0	0	0	0	0	0	0	0	0	0	0	0	0	0	0	0	0	0	1	0	0	0	0	0	0	0	0	0	0	1	0	0	1	0	0
SF2967_J5348.semibin_refined.022_sub	(p__Verrucomicrobiota) g__JAFIGG01; bin52	52	0.0746207	SRB	Heterotrophic SRB	0	0	0	0.75	0	0	0	0	0	1	1	0	0	0	0	0	0	0	0	0	0	0	1	0	0	1	0	0	0	0	2	0	0	0	0	0	0	0	0	0	0	1
SF2967_J5348.concoct.095_sub	(p__Planctomycetota) o__Pirellulales; bin9	9	0.0743634	SRB	Heterotrophic SRB	0	0	0	1	0.6	1	1	1	1	1	1	0	0	0	0	0	0	0	0	0	0	0	1	1	0	1	0	0	0	0	1	0	0	0	0	0	0	0	0	1	0	0
SF2967_J5348.metabat2_refined.036_sub	(p__Planctomycetota) f__Pirellulaceae; bin27	27	0.0733608	SRB	Heterotrophic SRB	0	0	0	0.875	0.6	1	1	1	1	1	1	0	0	0	0	0	0	0	0	0	0	0	1	1	0	1	0	0	0	0	3	0	1	0	1	0	0	0	0	1	0	0
SF2967_J5348.metabat_sens.008	(p__Bacteroidota) g__Pleomorphovibrio; bin40	40	0.0722376	SRB	Heterotrophic SRB	0	0	0	1	0.8	0	0	1	1	1	1	0	0	0	0	0	0	0	0	0	0	1	0	0	0	1	0	0	0	0	2	0	0	0	1	1	1	0	0	0	0	1
SF2967_J5348.concoct.102	(p__Bacteroidota) g__UBA11400; bin10	10	0.0694576			0	0	0	0.875	0.6	1	1	1	0	1	1	0	0	0	0	0	0	0	0	0	0	0	0	0	0	1	0	0	0	0	0	0	0	0	0	0	0	0	0	0	0	1
SF2967_J5348.semibin_refined.142_sub	(p__Bacteroidota) f__JANQRZ01; bin64	64	0.0687013			0	0	0	0.75	0.6	0	0	0	0	0	0	0	0	0	0	0	0	0	0	0	0	1	0	0	0	1	0	0	0	0	0	0	0	0	0	0	0	1	0	0	0	1
SF2967_J5348.metabat2_refined.100_sub	(p__Pseudomonadota) f__GM7GCV1; bin38	38	0.0679322			0	0	0	0.625	0.8	0	0	0	0	0	0	0	0	0	0	0	0	0	0	0	0	0	0	0	0	1	0	0	0	0	0	0	0	1	0	0	0	0	0	0	0	1
SF2967_J5348.metabat2_refined.086	(p__Chlamydiota) g__JAJACV01; bin36	36	0.0652717	SOB		0	0	0	0.625	0	0	0	0	0	0	0	0	0	0	0	0	0	0	0	0	0	0	0	0	1	1	0	0	0	0	0	0	0	0	0	0	0	0	0	0	0	1
SF2967_J5348.concoct.036	(p__Actinomycetota) g__Demequina; bin5	5	0.0634712			0	0	0	0.625	0.4	0	0	0	1	0	0	0	0	0	0	0	0	0	1	0	0	0	1	0	0	0	0	0	0	0	0	0	0	0	0	0	0	0	0	1	0	0
SF2967_J5348.maxbin.127_sub	(p__Sumerlaeota) o__SLMS01; bin21	21	0.060332			0	0	0	0.5	0.2	0	0	0	0	1	1	0	0	0	0	0	0	0	0	0	0	0	0	0	0	1	0	0	0	0	0	0	0	0	0	0	0	0	0	0	0	1
SF2967_J5348.metabat_sens.031_sub	(p__Bacteroidota) g__Rhodohalobacter; bin42	42	0.0576486	SRB	Heterotrophic SRB	0	0	0	0.5	0.4	0	0	0	1	1	1	0	0	0	0	0	0	0	0	0	0	0	0	0	0	1	0	0	0	0	1	0	0	0	0	1	0	0	0	0	0	1
SF2967_J5348.metabat_sens.054_sub	(p__Actinomycetota) f__Nitriliruptoraceae; bin44	44	0.0541153			0	0	0	0.125	0	0	0	0	1	0	0	0	0	0	0	0	0	0	0	0	0	0	0	0	0	1	0	0	0	0	0	0	0	0	0	1	0	0	0	0	0	1
