## Supplementary Table 13 for "A self-amplifying microbial–abiotic sulfur relay drives field feasible bauxite residue remediation"

### Sheet: Supp. Table 13a
Supplementary Table 13a: Overview of key marker genes indicative of microbial carbon fixation pathways
Pathway	KEGG_ID	Gene_name	Gene_description
rTCA1	K15230	aclA	ATP-citrate lyase alpha-subunit [EC:2.3.3.8]
rTCA1	K15231	aclB	ATP-citrate lyase beta-subunit [EC:2.3.3.8]
rTCA2	K15234	ccl	citryl-CoA lyase [EC:4.1.3.34]
rTCA2	K15232	ccsA	citryl-CoA synthetase large subunit [EC:6.2.1.18]
rTCA2	K15233	ccsB	citryl-CoA synthetase small subunit
3HP	K14470	Mct	mesaconyl-CoA C1-C4 CoA transferase (MCT) EC 5.4.1.3
CBB	K00855	PRK, prkB	phosphoribulokinase [EC:2.7.1.19]
CBB	K01601	rbcL	ribulose-bisphosphate carboxylase [EC:4.1.1.39] [RN:R00024]
CBB	K01602	rbcS	ribulose-bisphosphate carboxylase [EC:4.1.1.39] [RN:R00024]
HPHB and DCHB	K14534	abfD	4-hydroxybutyryl-CoA dehydratase (4HBD) EC 4.2.1.120

### Sheet: Supp. Table 13b
Supplementary Table 13b: Summary of carbon fixation marker genes and pathways in each high quality MAG and autotrophy status
			DRAM_DISTILL														DRAM_PRODUCT
			Gene count	Gene count	Gene count	Gene count	Gene count	Gene count	Gene count	Gene count	Gene count		Presence/absence	Presence/absence	Presence/absence	Presence/absence	Pathway completion (fraction)
			K15230	K15231	K15232	K15233	K15234	K14470	K00855	K01601	K01602	K14534
			rTCA1	rTCA1	rTCA2	rTCA2	rTCA2	3HP	CBB	CBB	CBB	HPHB and DCHB
			ATP-citrate lyase [EC:2.3.3.8] [RN:R00352]	ATP-citrate lyase [EC:2.3.3.8] [RN:R00352]	citryl-CoA synthetase [EC:6.2.1.18] [RN:R01322]	citryl-CoA synthetase [EC:6.2.1.18] [RN:R01322]	citryl-CoA lyase [EC:4.1.3.34] [RN:R00354]	2-methylfumaryl-CoA isomerase [EC:5.4.1.3] [RN:R09283]	phosphoribulokinase [EC:2.7.1.19] [RN:R01523]	ribulose-bisphosphate carboxylase [EC:4.1.1.39] [RN:R00024]	ribulose-bisphosphate carboxylase [EC:4.1.1.39] [RN:R00024]	4-hydroxybutyryl-CoA dehydratase [EC:4.2.1.120] [RN:R10782]
			Reductive citrate cycle (Arnon-Buchanan cycle)	Reductive citrate cycle (Arnon-Buchanan cycle)	Reductive citrate cycle (Arnon-Buchanan cycle)	Reductive citrate cycle (Arnon-Buchanan cycle)	Reductive citrate cycle (Arnon-Buchanan cycle)	3-Hydroxypropionate bi-cycle	Reductive pentose phosphate cycle (Calvin cycle)	Reductive pentose phosphate cycle (Calvin cycle)	Reductive pentose phosphate cycle (Calvin cycle)	Dicarboxylate-hydroxybutyrate cycle					3-Hydroxypropionate bi-cycle	Dicarboxylate-hydroxybutyrate cycle	Hydroxypropionate-hydroxybutylate cycle	Methanogenesis, CO2 => methane	Reductive acetyl-CoA pathway (Wood-Ljungdahl pathway)	Reductive citrate cycle (Arnon-Buchanan cycle)	Reductive pentose phosphate cycle (Calvin cycle)
Bin_ID	Genome_label2_higher_quality_MAG	Bin_number	C1	C1	C1	C1	C1	C1	C1	C1	C1	C1	rTCA	3HP	HPHB and DCHB	CBB	3HP	DCHB	HPHB			rTCA	CBB
SF2967_J5348.concoct.001	(p__Pseudomonadota) f__Rhodocyclaceae; bin1	1	0	0	0	0	0	0	2	1	1	1	0	0	0	1	0.25	0.692308	0.214286	0.125	0.428571	0.8	1
SF2967_J5348.maxbin.010	(p__Pseudomonadota) g__JADJWH01; bin14	14	0	0	0	0	0	0	1	3	3	0	0	0	0	1	0	0.461538	0.0714286	0	0.285714	0.6	0.909091
SF2967_J5348.metabat_sspec.077	(p__Pseudomonadota) s__Thioalkalivibrio_A sulfidiphilus; bin47	47	0	0	0	0	0	0	1	1	1	0	0	0	0	1	0	0.230769	0	0.125	0	0.4	0.818182
SF2967_J5348.semibin_refined.053	(p__Cyanobacteriota) g__Limnoraphis; bin54	54	0	0	0	0	0	0	2	1	1	0	0	0	0	1	0	0.307692	0	0	0.285714	0.7	1
SF2967_J5348.semibin_refined.137	(p__Pseudomonadota) g__Thioalkalivibrio; bin63	63	0	0	0	0	0	0	1	1	1	0	0	0	0	1	0	0.384615	0	0.125	0.285714	0.5	0.909091
SF2967_J5348.metabat2_refined.009_sub	(p__Pseudomonadota) g__LNNU-3342; bin23	23	0	0	0	0	0	1	0	0	0	0	0	1	0	0	1	0.307692	0.142857	0	0.428571	0.7	0.818182
SF2967_J5348.semibin_refined.105	(p__Pseudomonadota) g__RECO01; bin59	59	0	0	0	0	0	1	0	0	0	0	0	1	0	0	1	0.384615	0.142857	0	0.428571	0.8	0.636364
SF2967_J5348.concoct.003	(p__Desulfobacterota) s__Geoalkalibacter halelectricus; bin2	2	0	0	0	0	0	0	0	0	0	0	0	0	0	0	0	0.538462	0.214286	0.125	0.428571	0.8	0.727273
SF2967_J5348.concoct.004	(p__Fibrobacterota) g__UBA11236; bin3	3	0	0	0	0	0	0	0	0	0	0	0	0	0	0	0	0.384615	0	0	0.142857	0.7	0.636364
SF2967_J5348.concoct.005_sub	(p__Pseudomonadota) g__BRH-c0; bin4	4	0	0	0	0	0	0	0	0	0	0	0	0	0	0	0	0.461538	0.142857	0	0.285714	0.7	0.545455
SF2967_J5348.concoct.036	(p__Actinomycetota) g__Demequina; bin5	5	0	0	0	0	0	0	0	0	0	0	0	0	0	0	0	0.153846	0	0	0.142857	0.5	0.545455
SF2967_J5348.concoct.048	(p__Pseudomonadota) g__Euryhalocaulis; bin6	6	0	0	0	0	0	0	0	0	0	0	0	0	0	0	0	0.307692	0.0714286	0	0.428571	0.7	0.818182
SF2967_J5348.concoct.060	(p__Pseudomonadota) g__SKXG01; bin7	7	0	0	0	0	0	0	0	0	0	0	0	0	0	0	0	0.307692	0.142857	0.125	0.142857	0.5	0.636364
SF2967_J5348.concoct.067	(p__Pseudomonadota) g__Marinimicrobium_A; bin8	8	0	0	0	0	0	0	0	0	0	0	0	0	0	0	0	0.461538	0	0	0.285714	0.6	0.636364
SF2967_J5348.concoct.095_sub	(p__Planctomycetota) o__Pirellulales; bin9	9	0	0	0	0	0	0	0	0	0	0	0	0	0	0	0	0.307692	0.0714286	0.25	0.285714	0.6	0.727273
SF2967_J5348.concoct.102	(p__Bacteroidota) g__UBA11400; bin10	10	0	0	0	0	0	0	0	0	0	0	0	0	0	0	0	0.307692	0.0714286	0	0.285714	0.6	0.545455
SF2967_J5348.concoct.109	(p__Chloroflexota) f__UBA2979; bin11	11	0	0	0	0	0	0	0	0	0	0	0	0	0	0	0.5	0.230769	0.214286	0.25	0.285714	0.7	0.727273
SF2967_J5348.concoct.111_sub	(p__Actinomycetota) f__Nitriliruptoraceae; bin12	12	0	0	0	0	0	0	0	0	0	0	0	0	0	0	0	0.153846	0.142857	0.125	0.285714	0.6	0.636364
SF2967_J5348.maxbin.007_sub	(p__Patescibacteria) g__SLHW01; bin13	13	0	0	0	0	0	0	0	0	0	0	0	0	0	0	0	0	0	0	0	0	0.545455
SF2967_J5348.maxbin.013	(p__Planctomycetota) g__SLFH01; bin15	15	0	0	0	0	0	0	0	0	0	0	0	0	0	0	0	0.384615	0.0714286	0	0.142857	0.7	0.454545
SF2967_J5348.maxbin.017_sub	(p__Bacteroidota) g__Rhodohalobacter; bin16	16	0	0	0	0	0	0	0	0	0	0	0	0	0	0	0.25	0.461538	0.142857	0	0.285714	0.9	0.545455
SF2967_J5348.maxbin.024	(p__Pseudomonadota) g__PWQG01; bin17	17	0	0	0	0	0	0	0	0	0	0	0	0	0	0	0	0.461538	0.0714286	0	0.285714	0.7	0.545455
SF2967_J5348.maxbin.029	(p__Actinomycetota) f__Nitriliruptoraceae; bin18	18	0	0	0	0	0	0	0	0	0	0	0	0	0	0	0	0.307692	0.0714286	0.125	0.285714	0.8	0.727273
SF2967_J5348.maxbin.031_sub	(p__Actinomycetota) g__CSSed11-175R1; bin19	19	0	0	0	0	0	0	0	0	0	0	0	0	0	0	0	0.384615	0.214286	0.25	0.285714	0.8	0.727273
SF2967_J5348.maxbin.058	(p__Patescibacteria) f__QS-5-54-17; bin20	20	0	0	0	0	0	0	0	0	0	0	0	0	0	0	0	0	0	0	0	0	0.636364
SF2967_J5348.maxbin.127_sub	(p__Sumerlaeota) o__SLMS01; bin21	21	0	0	0	0	0	0	0	0	0	0	0	0	0	0	0	0.307692	0.0714286	0	0	0.4	0.363636
SF2967_J5348.metabat2_refined.002_sub	(p__Pseudomonadota) g__Glycocaulis; bin22	22	0	0	0	0	0	0	0	0	0	0	0	0	0	0	0.25	0.384615	0.0714286	0	0.142857	0.6	0.545455
SF2967_J5348.metabat2_refined.010	(p__Gemmatimonadota) g__SKNW01; bin24	24	0	0	0	0	0	0	0	0	0	0	0	0	0	0	0	0.384615	0.214286	0	0.142857	0.6	0.727273
SF2967_J5348.metabat2_refined.028	(p__Verrucomicrobiota) g__SLOW01; bin25	25	0	0	0	0	0	0	0	0	0	0	0	0	0	0	0	0.384615	0.0714286	0	0.142857	0.9	0.454545
SF2967_J5348.metabat2_refined.033	(p__Gemmatimonadota) g__SKNW01; bin26	26	0	0	0	0	0	0	0	0	0	0	0	0	0	0	0	0.384615	0.214286	0	0.142857	0.8	0.727273
SF2967_J5348.metabat2_refined.036_sub	(p__Planctomycetota) f__Pirellulaceae; bin27	27	0	0	0	0	0	0	0	0	0	0	0	0	0	0	0	0.384615	0	0.25	0.285714	0.8	0.727273
SF2967_J5348.metabat2_refined.038_sub	(p__Pseudomonadota) g__Wenzhouxiangella; bin28	28	0	0	0	0	0	0	0	0	0	0	0	0	0	0	0	0.461538	0.0714286	0	0.142857	0.7	0.727273
SF2967_J5348.metabat2_refined.057_sub	(p__Gemmatimonadota) g__T3Sed10-66; bin29	29	0	0	0	0	0	0	0	0	0	0	0	0	0	0	0.25	0.307692	0.214286	0	0	0.5	0.545455
SF2967_J5348.metabat2_refined.058	(p__Bacteroidota) g__JAHDCK01; bin30	30	0	0	0	0	0	0	0	0	0	0	0	0	0	0	0	0.307692	0.142857	0.125	0.285714	0.5	0.727273
SF2967_J5348.metabat2_refined.065	(p__Planctomycetota) g__RECY01; bin31	31	0	0	0	0	0	0	0	0	0	0	0	0	0	0	0	0.384615	0.0714286	0	0.142857	0.7	0.454545
SF2967_J5348.metabat2_refined.067_sub	(p__Pseudomonadota) f__CAMLJR01; bin32	32	0	0	0	0	0	0	0	0	0	0	0	0	0	0	0	0.384615	0.142857	0.125	0.142857	0.6	0.636364
SF2967_J5348.metabat2_refined.071	(p__Gemmatimonadota) g__SKNW01; bin33	33	0	0	0	0	0	0	0	0	0	0	0	0	0	0	0	0.384615	0.214286	0	0.142857	0.5	0.727273
SF2967_J5348.metabat2_refined.073_sub	(p__Pseudomonadota) f__Rariloculaceae; bin34	34	0	0	0	0	0	0	0	0	0	0	0	0	0	0	0	0.384615	0.0714286	0	0.428571	0.7	0.636364
SF2967_J5348.metabat2_refined.078	(p__Patescibacteria) f__XYD1-FULL-46-19; bin35	35	0	0	0	0	0	0	0	0	0	0	0	0	0	0	0	0.0769231	0	0	0	0.1	0.272727
SF2967_J5348.metabat2_refined.086	(p__Chlamydiota) g__JAJACV01; bin36	36	1	0	0	0	0	0	0	0	0	0	0	0	0	0	0	0.153846	0	0	0.142857	0.5	0.181818
SF2967_J5348.metabat2_refined.093_sub	(p__Pseudomonadota) f__Rariloculaceae; bin37	37	0	0	0	0	0	0	0	0	0	0	0	0	0	0	0	0.461538	0.142857	0	0.142857	0.7	0.636364
SF2967_J5348.metabat2_refined.100_sub	(p__Pseudomonadota) f__GM7GCV1; bin38	38	0	0	0	0	0	0	0	0	0	0	0	0	0	0	0	0.384615	0.142857	0	0.142857	0.6	0.272727
SF2967_J5348.metabat_sens.001	(p__Eremiobacterota) f__JADMJV01; bin39	39	0	0	0	0	0	0	0	0	0	0	0	0	0	0	0	0.461538	0.214286	0.25	0	0.6	0.545455
SF2967_J5348.metabat_sens.008	(p__Bacteroidota) g__Pleomorphovibrio; bin40	40	0	0	0	0	0	0	0	0	0	0	0	0	0	0	0	0.384615	0.0714286	0.125	0.285714	0.8	0.636364
SF2967_J5348.metabat_sens.015_sub	(p__Bacteroidota) g__Rhodohalobacter; bin41	41	0	0	0	0	0	0	0	0	0	0	0	0	0	0	0	0.384615	0.214286	0	0.285714	0.8	0.545455
SF2967_J5348.metabat_sens.031_sub	(p__Bacteroidota) g__Rhodohalobacter; bin42	42	0	0	0	0	0	0	0	0	0	0	0	0	0	0	0	0.230769	0.142857	0	0.142857	0.6	0.272727
SF2967_J5348.metabat_sens.051_sub	(p__Pseudomonadota) f__Pseudohongiellaceae; bin43	43	0	0	0	0	0	0	0	0	0	0	0	0	0	0	0	0.153846	0	0	0.428571	0.5	0.454545
SF2967_J5348.metabat_sens.054_sub	(p__Actinomycetota) f__Nitriliruptoraceae; bin44	44	0	0	0	0	0	0	0	0	0	0	0	0	0	0	0	0.230769	0.214286	0.125	0	0.3	0.545455
SF2967_J5348.metabat_sens.056_sub	(p__Actinomycetota) f__Nitriliruptoraceae; bin45	45	0	0	0	0	0	0	0	0	0	0	0	0	0	0	0	0.0769231	0.142857	0	0.142857	0.4	0.363636
SF2967_J5348.metabat_sspec.011_sub	(p__Gemmatimonadota) g__T3Sed10-66; bin46	46	0	0	0	0	0	0	0	0	0	0	0	0	0	0	0	0.384615	0.214286	0	0	0.8	0.727273
SF2967_J5348.rosella_refine.113_0	(p__Gemmatimonadota) f__UBA6960; bin48	48	0	0	0	0	0	0	0	0	0	0	0	0	0	0	0	0.307692	0.214286	0	0.142857	0.5	0.727273
SF2967_J5348.rosella_refined.105	(p__Pseudomonadota) g__Glycocaulis; bin49	49	0	0	0	0	0	0	0	0	0	0	0	0	0	0	0	0.384615	0.142857	0	0.142857	0.7	0.636364
SF2967_J5348.rosella_refined.163_sub	(p__Pseudomonadota) f__Rariloculaceae; bin50	50	0	0	0	0	0	0	0	0	0	0	0	0	0	0	0	0.384615	0.0714286	0	0.428571	0.5	0.636364
SF2967_J5348.semibin_refined.010	(p__Pseudomonadota) g__SKXG01; bin51	51	0	0	0	0	0	0	0	0	0	0	0	0	0	0	0	0.230769	0.0714286	0	0.142857	0.4	0.636364
SF2967_J5348.semibin_refined.022_sub	(p__Verrucomicrobiota) g__JAFIGG01; bin52	52	0	0	0	0	0	0	0	0	0	0	0	0	0	0	0	0.307692	0.0714286	0	0.285714	0.6	0.181818
SF2967_J5348.semibin_refined.035	(p__Pseudomonadota) f__SMXQ01; bin53	53	0	0	0	0	0	1	0	0	0	0	0	0	0	0	0.5	0.384615	0	0	0.285714	0.8	0.636364
SF2967_J5348.semibin_refined.075_sub	(p__Pseudomonadota) s__Glycocaulis profundi; bin55	55	0	0	0	0	0	0	0	0	0	0	0	0	0	0	0	0.384615	0.142857	0	0.285714	0.7	0.636364
SF2967_J5348.semibin_refined.086	(p__Pseudomonadota) g__LSCE01; bin56	56	0	0	0	0	0	0	1	0	0	1	0	0	0	0	0.25	0.615385	0.142857	0	0.285714	0.7	0.545455
SF2967_J5348.semibin_refined.088	(p__Pseudomonadota) g__Saliniramus; bin57	57	0	0	0	0	0	1	0	0	0	0	0	0	0	0	0.25	0.461538	0.142857	0	0.285714	0.7	0.818182
SF2967_J5348.semibin_refined.095	(p__Desulfobacterota) g__JARFUG01; bin58	58	0	0	0	0	0	0	0	0	0	0	0	0	0	0	0	0.615385	0.142857	0.125	0.285714	0.8	0.727273
SF2967_J5348.semibin_refined.109	(p__Pseudomonadota) s__Methylophaga lonarensis; bin60	60	0	0	0	0	0	0	1	0	0	0	0	0	0	0	0	0.384615	0	0.375	0.285714	0.6	0.818182
SF2967_J5348.semibin_refined.117_sub	(p__Gemmatimonadota) f__UBA6960; bin61	61	0	0	0	0	0	0	0	0	0	0	0	0	0	0	0	0.384615	0.142857	0	0.142857	0.7	0.545455
SF2967_J5348.semibin_refined.118	(p__Gemmatimonadota) f__UBA6960; bin62	62	0	0	0	0	0	0	0	0	0	0	0	0	0	0	0	0.384615	0.214286	0	0	0.6	0.727273
SF2967_J5348.semibin_refined.142_sub	(p__Bacteroidota) f__JANQRZ01; bin64	64	0	0	0	0	0	0	0	0	0	0	0	0	0	0	0	0.384615	0.214286	0	0.142857	0.7	0.454545
SF2967_J5348.semibin_refined.143	(p__Verrucomicrobiota) g__JAJOKB01; bin65	65	0	0	0	0	0	0	0	0	0	0	0	0	0	0	0	0.384615	0.0714286	0	0.285714	0.9	0.636364
SF2967_J5348.semibin_refined.155_sub	(p__Pseudomonadota) f__Porticoccaceae; bin66	66	0	0	0	0	0	0	0	0	0	0	0	0	0	0	0	0.307692	0.0714286	0.125	0.142857	0.7	0.272727
SF2967_J5348.semibin_refined.156_sub	(p__Pseudomonadota) f__Pseudohongiellaceae; bin67	67	0	0	0	0	0	0	0	0	0	0	0	0	0	0	0	0.384615	0.0714286	0	0.142857	0.6	0.545455
SF2967_J5348.semibin_refined.171_sub	(p__Actinomycetota) f__Nitriliruptoraceae; bin68	68	0	0	0	0	0	0	0	0	0	0	0	0	0	0	0	0.461538	0.142857	0.25	0.142857	0.9	0.727273
SF2967_J5348.vamb.020	(p__Planctomycetota) g__Rubinisphaera; bin69	69	0	0	0	0	0	0	0	0	0	0	0	0	0	0	0	0.384615	0.0714286	0.375	0.142857	0.8	0.454545
SF2967_J5348.vamb.037	(p__Planctomycetota) g__RI-242; bin70	70	0	0	0	0	0	0	0	0	0	0	0	0	0	0	0	0.384615	0.142857	0	0.285714	0.8	0.727273
SF2967_J5348.vamb.042	(p__Pseudomonadota) f__SMXQ01; bin71	71	0	0	0	0	0	0	0	0	0	0	0	0	0	0	0.25	0.307692	0	0	0.285714	0.7	0.636364
