## Supplementary Table 16 for "A self-amplifying microbial–abiotic sulfur relay drives field feasible bauxite residue remediation"

### Sheet: Supp. Table 16
Supplementary Table 16: Number and presence/absence of key nitrogen cycling genes and pathways in high-quality MAGs.			Denitrification										Denitrification	Dissimilatory nitrate reduction									Dissimilatory nitrate reduction				nitrogen fixation
			periplasmic nitrate reductase NapA [EC:1.7.99.-] [RN:R00798]	cytochrome c-type protein NapB [RN:R00798]	nitrate reductase 1 [EC:1.7.99.-] [RN:R00798]	nitrate reductase 1 [EC:1.7.99.-] [RN:R00798]	nitrate reductase 1 [EC:1.7.99.-] [RN:R00798]	nitrite reductase (NO-forming) [EC:1.7.2.1] [RN:R00783 R00785]	nitrite reductase (NO-forming) [EC:1.7.2.1] [RN:R00783 R00785]	nitric oxide reductase [EC:1.7.2.5] [RN:R00294]	nitric oxide reductase [EC:1.7.2.5] [RN:R00294]	nitrous-oxide reductase [EC:1.7.2.4] [RN:R02804]	Pre/abs	dissimilatory nitrate reductase [EC:1.7.99.-] [RN:R00798]	dissimilatory nitrate reductase [EC:1.7.99.-] [RN:R00798]	respiratory nitrate reductase 1 [EC:1.7.99.-] [RN:R00798]	respiratory nitrate reductase 1 [EC:1.7.99.-] [RN:R00798]	respiratory nitrate reductase 1 [EC:1.7.99.-] [RN:R00798]	respiratory nitrite reductase [EC:1.7.1.15] [RN:R00787]	respiratory nitrite reductase [EC:1.7.1.15] [RN:R00787]	respiratory nitrite reductase [EC:1.7.2.2] [RN:R05712]	respiratory nitrite reductase [EC:1.7.2.2] [RN:R05712]	Presence/absence	nitrogenase molybdenum-iron protein [EC:1.18.6.1] [RN:R05185]	nitrogenase molybdenum-iron protein [EC:1.18.6.1] [RN:R05185]	nitrogenase iron protein [RN:R05185]	Presence/absence
			Nitrogen	Nitrogen	Nitrogen	Nitrogen	Nitrogen	Nitrogen	Nitrogen	Nitrogen	Nitrogen	Nitrogen	Pre/abs	Nitrogen	Nitrogen	Nitrogen	Nitrogen	Nitrogen	Nitrogen	Nitrogen	Nitrogen	Nitrogen	Presence/absence	Nitrogen	Nitrogen	Nitrogen	Presence/absence
			napA; nitrate reductase (cytochrome) [EC:1.9.6.1]	napB	narG, narZ, nxrA; nitrate reductase / nitrite oxidoreductase, alpha subunit [EC:1.7.5.1 1.7.99.-]	narH, narY, nxrB; nitrate reductase / nitrite oxidoreductase, beta subunit [EC:1.7.5.1 1.7.99.-]	narI, narV; nitrate reductase gamma subunit [EC:1.7.5.1 1.7.99.-]	nirK	nirS	norB; nitric oxide reductase subunit B [EC:1.7.2.5]	norC	nosZ; nitrous-oxide reductase [EC:1.7.2.4]	Pre/abs	napA; nitrate reductase (cytochrome) [EC:1.9.6.1]	napB; nitrate reductase (cytochrome), electron transfer subunit	narG, narZ, nxrA; nitrate reductase / nitrite oxidoreductase, alpha subunit [EC:1.7.5.1 1.7.99.-]	narH, narY, nxrB; nitrate reductase / nitrite oxidoreductase, beta subunit [EC:1.7.5.1 1.7.99.-]	narI, narV; nitrate reductase gamma subunit [EC:1.7.5.1 1.7.99.-]	nirB; nitrite reductase (NADH) large subunit [EC:1.7.1.15]	nirD; nitrite reductase (NADH) small subunit [EC:1.7.1.15]	nrfA; nitrite reductase (cytochrome c-552) [EC:1.7.2.2]	nrfH; cytochrome c nitrite reductase small subunit	Presence/absence	nifD; nitrogenase molybdenum-iron protein alpha chain [EC:1.18.6.1]	nifK; nitrogenase molybdenum-iron protein beta chain [EC:1.18.6.1]	nifH; nitrogenase iron protein NifH	Presence/absence
			energy	energy	energy	energy	energy	energy	energy	energy	energy	energy	Pre/abs	energy	energy	energy	energy	energy	energy	energy	energy	energy	Presence/absence	energy	energy	energy	Presence/absence
			Denitrification, nitrate => nitrogen	Denitrification, nitrate => nitrogen	Denitrification, nitrate => nitrogen	Denitrification, nitrate => nitrogen	Denitrification, nitrate => nitrogen	Denitrification, nitrate => nitrogen	Denitrification, nitrate => nitrogen	Denitrification, nitrate => nitrogen	Denitrification, nitrate => nitrogen	Denitrification, nitrate => nitrogen	Pre/abs	Dissimilatory nitrate reduction, nitrate => ammonia	Dissimilatory nitrate reduction, nitrate => ammonia	Dissimilatory nitrate reduction, nitrate => ammonia	Dissimilatory nitrate reduction, nitrate => ammonia	Dissimilatory nitrate reduction, nitrate => ammonia	Dissimilatory nitrate reduction, nitrate => ammonia	Dissimilatory nitrate reduction, nitrate => ammonia	Dissimilatory nitrate reduction, nitrate => ammonia	Dissimilatory nitrate reduction, nitrate => ammonia	Presence/absence	Nitrogen fixation, nitrogen => ammonia	Nitrogen fixation, nitrogen => ammonia	Nitrogen fixation, nitrogen => ammonia	Presence/absence
			Nitrate to nitrite	Nitrate to nitrite	nitrate => nitrogen	nitrate => nitrogen	nitrate => nitrogen	nitrite to nitric oxide	nitrite to nitric oxide	nitric oxide to nitrous oxide	nitric oxide to nitrous oxide	nitrous-oxide to nitrogen	Pre/abs	Nitrate to nitrite	Nitrate to nitrite	Nitrate to nitrite	Nitrate to nitrite	Nitrate to nitrite	ntirite to ammonia	ntirite to ammonia	ntirite to ammonia	ntirite to ammonia	Presence/absence	Nitrogen fixation	Nitrogen fixation	Nitrogen fixation	Presence/absence
Bin_ID	Genome_label2_higher_quality_MAG	Bin_number	K02567	K02568	K00370	K00371	K00374	K00368	K15864	K04561	K02305	K00376	Pre/abs	K02567	K02568	K00370	K00371	K00374	K00362	K00363	K03385	K15876	Presence/absence	K02586	K02591	K02588	Presence/absence
SF2967_J5348.concoct.001	(p__Pseudomonadota) f__Rhodocyclaceae; bin1	1	1	1	0	0	0	0	0	0	0	1	0	1	1	0	0	0	0	0	0	0	0	0	0	0	0
SF2967_J5348.concoct.003	(p__Desulfobacterota) s__Geoalkalibacter halelectricus; bin2	2	0	0	0	0	0	0	0	0	0	0	0	0	0	0	0	0	0	0	2	0	0	1	1	1	1
SF2967_J5348.concoct.004	(p__Fibrobacterota) g__UBA11236; bin3	3	0	0	0	0	0	1	0	0	0	0	0	0	0	0	0	0	0	0	0	0	0	0	0	0	0
SF2967_J5348.concoct.005_sub	(p__Pseudomonadota) g__BRH-c0; bin4	4	0	0	0	0	0	0	0	0	0	0	0	0	0	0	0	0	1	0	0	0	0	0	0	0	0
SF2967_J5348.concoct.036	(p__Actinomycetota) g__Demequina; bin5	5	0	0	0	0	0	0	0	0	0	0	0	0	0	0	0	0	0	0	0	0	0	0	0	0	0
SF2967_J5348.concoct.048	(p__Pseudomonadota) g__Euryhalocaulis; bin6	6	0	0	0	0	0	0	0	0	0	0	0	0	0	0	0	0	0	0	0	0	0	0	0	0	0
SF2967_J5348.concoct.060	(p__Pseudomonadota) g__SKXG01; bin7	7	1	1	0	0	0	0	1	0	0	0	0	1	1	0	0	0	1	1	0	0	1	0	0	0	0
SF2967_J5348.concoct.067	(p__Pseudomonadota) g__Marinimicrobium_A; bin8	8	1	1	0	0	0	0	0	0	0	0	0	1	1	0	0	0	1	1	0	0	1	0	0	0	0
SF2967_J5348.concoct.095_sub	(p__Planctomycetota) o__Pirellulales; bin9	9	0	0	0	0	0	0	0	0	0	0	0	0	0	0	0	0	0	0	1	0	0	0	0	0	0
SF2967_J5348.concoct.102	(p__Bacteroidota) g__UBA11400; bin10	10	0	0	0	0	0	0	0	0	0	0	0	0	0	0	0	0	0	0	0	0	0	0	0	0	0
SF2967_J5348.concoct.109	(p__Chloroflexota) f__UBA2979; bin11	11	0	0	0	0	0	0	0	0	0	0	0	0	0	0	0	0	0	0	0	0	0	0	0	0	0
SF2967_J5348.concoct.111_sub	(p__Actinomycetota) f__Nitriliruptoraceae; bin12	12	0	0	0	0	0	0	0	0	0	0	0	0	0	0	0	0	0	0	0	0	0	0	0	0	0
SF2967_J5348.maxbin.007_sub	(p__Patescibacteria) g__SLHW01; bin13	13	0	0	0	0	0	0	0	0	0	0	0	0	0	0	0	0	0	0	0	0	0	0	0	0	0
SF2967_J5348.maxbin.010	(p__Pseudomonadota) g__JADJWH01; bin14	14	0	0	0	0	0	1	0	0	0	0	0	0	0	0	0	0	0	0	1	0	0	0	0	0	0
SF2967_J5348.maxbin.013	(p__Planctomycetota) g__SLFH01; bin15	15	1	1	0	0	0	0	0	0	0	1	0	1	1	0	0	0	0	0	1	1	1	0	0	0	0
SF2967_J5348.maxbin.017_sub	(p__Bacteroidota) g__Rhodohalobacter; bin16	16	1	0	0	0	0	0	0	0	0	1	0	1	0	0	0	0	0	0	0	0	0	0	0	0	0
SF2967_J5348.maxbin.024	(p__Pseudomonadota) g__PWQG01; bin17	17	0	0	0	0	0	0	0	0	0	0	0	0	0	0	0	0	1	1	1	0	0	0	0	0	0
SF2967_J5348.maxbin.029	(p__Actinomycetota) f__Nitriliruptoraceae; bin18	18	0	0	0	0	0	0	0	0	0	0	0	0	0	0	0	0	0	0	0	0	0	0	0	0	0
SF2967_J5348.maxbin.031_sub	(p__Actinomycetota) g__CSSed11-175R1; bin19	19	0	0	0	0	0	2	0	0	0	0	0	0	0	0	0	0	0	0	0	0	0	0	0	0	0
SF2967_J5348.maxbin.058	(p__Patescibacteria) f__QS-5-54-17; bin20	20	0	0	0	0	0	0	0	0	0	0	0	0	0	0	0	0	0	0	0	0	0	0	0	0	0
SF2967_J5348.maxbin.127_sub	(p__Sumerlaeota) o__SLMS01; bin21	21	0	0	0	0	0	0	0	0	0	0	0	0	0	0	0	0	0	0	1	0	0	0	0	0	0
SF2967_J5348.metabat2_refined.002_sub	(p__Pseudomonadota) g__Glycocaulis; bin22	22	0	0	1	1	1	0	0	0	0	0	0	0	0	1	1	1	0	0	0	0	0	0	0	0	0
SF2967_J5348.metabat2_refined.009_sub	(p__Pseudomonadota) g__LNNU-3342; bin23	23	0	0	1	1	1	0	0	0	0	0	0	0	0	1	1	1	0	0	0	0	0	0	0	0	0
SF2967_J5348.metabat2_refined.010	(p__Gemmatimonadota) g__SKNW01; bin24	24	0	0	0	0	0	0	0	0	0	0	0	0	0	0	0	0	0	0	1	1	0	0	0	0	0
SF2967_J5348.metabat2_refined.028	(p__Verrucomicrobiota) g__SLOW01; bin25	25	0	0	0	0	0	1	0	0	0	0	0	0	0	0	0	0	0	0	1	1	0	0	0	0	0
SF2967_J5348.metabat2_refined.033	(p__Gemmatimonadota) g__SKNW01; bin26	26	0	0	0	0	0	0	0	0	0	1	0	0	0	0	0	0	0	0	0	1	0	0	0	0	0
SF2967_J5348.metabat2_refined.036_sub	(p__Planctomycetota) f__Pirellulaceae; bin27	27	1	1	0	0	0	0	0	0	0	0	0	1	1	0	0	0	0	0	1	1	1	0	0	0	0
SF2967_J5348.metabat2_refined.038_sub	(p__Pseudomonadota) g__Wenzhouxiangella; bin28	28	0	0	0	0	0	1	0	0	0	0	0	0	0	0	0	0	0	0	0	0	0	0	0	0	0
SF2967_J5348.metabat2_refined.057_sub	(p__Gemmatimonadota) g__T3Sed10-66; bin29	29	0	0	0	0	0	0	0	0	0	0	0	0	0	0	0	0	0	0	1	1	0	0	0	0	0
SF2967_J5348.metabat2_refined.058	(p__Bacteroidota) g__JAHDCK01; bin30	30	0	0	0	0	0	0	0	0	0	1	0	0	0	0	0	0	0	0	0	0	0	0	0	0	0
SF2967_J5348.metabat2_refined.065	(p__Planctomycetota) g__RECY01; bin31	31	0	0	0	0	0	0	0	0	0	0	0	0	0	0	0	0	0	0	0	0	0	0	0	0	0
SF2967_J5348.metabat2_refined.067_sub	(p__Pseudomonadota) f__CAMLJR01; bin32	32	0	0	0	0	0	0	0	0	0	0	0	0	0	0	0	0	1	1	1	0	0	0	0	0	0
SF2967_J5348.metabat2_refined.071	(p__Gemmatimonadota) g__SKNW01; bin33	33	0	0	0	0	0	0	0	0	0	1	0	0	0	0	0	0	0	0	1	1	0	0	0	0	0
SF2967_J5348.metabat2_refined.073_sub	(p__Pseudomonadota) f__Rariloculaceae; bin34	34	1	1	0	0	0	0	0	0	0	0	0	1	1	0	0	0	0	0	0	0	0	0	0	0	0
SF2967_J5348.metabat2_refined.078	(p__Patescibacteria) f__XYD1-FULL-46-19; bin35	35	0	0	0	0	0	0	0	0	0	0	0	0	0	0	0	0	0	0	0	0	0	0	0	0	0
SF2967_J5348.metabat2_refined.086	(p__Chlamydiota) g__JAJACV01; bin36	36	0	0	0	0	0	0	0	0	0	0	0	0	0	0	0	0	0	0	0	0	0	0	0	0	0
SF2967_J5348.metabat2_refined.093_sub	(p__Pseudomonadota) f__Rariloculaceae; bin37	37	1	1	0	0	0	0	0	0	0	0	0	1	1	0	0	0	0	0	0	0	0	0	0	0	0
SF2967_J5348.metabat2_refined.100_sub	(p__Pseudomonadota) f__GM7GCV1; bin38	38	0	0	0	0	0	0	0	0	0	0	0	0	0	0	0	0	1	1	0	0	0	0	0	0	0
SF2967_J5348.metabat_sens.001	(p__Eremiobacterota) f__JADMJV01; bin39	39	0	0	0	0	0	0	0	0	0	0	0	0	0	0	0	0	0	0	0	0	0	0	0	0	0
SF2967_J5348.metabat_sens.008	(p__Bacteroidota) g__Pleomorphovibrio; bin40	40	0	0	0	0	0	1	0	2	1	0	0	0	0	0	0	0	0	0	1	1	0	0	0	0	0
SF2967_J5348.metabat_sens.015_sub	(p__Bacteroidota) g__Rhodohalobacter; bin41	41	0	0	0	0	0	1	0	0	0	1	0	0	0	0	0	0	0	0	1	1	0	0	0	0	0
SF2967_J5348.metabat_sens.031_sub	(p__Bacteroidota) g__Rhodohalobacter; bin42	42	0	0	0	0	0	1	0	0	0	0	0	0	0	0	0	0	0	0	0	0	0	0	0	0	0
SF2967_J5348.metabat_sens.051_sub	(p__Pseudomonadota) f__Pseudohongiellaceae; bin43	43	0	0	0	0	0	0	0	0	0	0	0	0	0	0	0	0	0	1	0	0	0	0	0	0	0
SF2967_J5348.metabat_sens.054_sub	(p__Actinomycetota) f__Nitriliruptoraceae; bin44	44	0	0	0	0	0	1	0	0	0	0	0	0	0	0	0	0	0	0	0	0	0	0	0	0	0
SF2967_J5348.metabat_sens.056_sub	(p__Actinomycetota) f__Nitriliruptoraceae; bin45	45	0	0	0	0	0	1	0	0	0	0	0	0	0	0	0	0	0	0	0	0	0	0	0	0	0
SF2967_J5348.metabat_sspec.011_sub	(p__Gemmatimonadota) g__T3Sed10-66; bin46	46	1	1	0	0	0	0	0	0	0	1	0	1	1	0	0	0	0	0	0	0	0	0	0	0	0
SF2967_J5348.metabat_sspec.077	(p__Pseudomonadota) s__Thioalkalivibrio_A sulfidiphilus; bin47	47	0	0	0	0	0	0	0	0	0	1	0	0	0	0	0	0	0	0	0	0	0	0	0	0	0
SF2967_J5348.rosella_refine.113_0	(p__Gemmatimonadota) f__UBA6960; bin48	48	0	0	0	0	0	0	0	0	0	0	0	0	0	0	0	0	1	1	0	0	0	0	0	0	0
SF2967_J5348.rosella_refined.105	(p__Pseudomonadota) g__Glycocaulis; bin49	49	0	0	0	0	0	0	0	0	0	0	0	0	0	0	0	0	0	0	0	0	0	0	0	0	0
SF2967_J5348.rosella_refined.163_sub	(p__Pseudomonadota) f__Rariloculaceae; bin50	50	1	1	0	0	0	0	1	0	0	0	0	1	1	0	0	0	0	0	0	0	0	0	0	0	0
SF2967_J5348.semibin_refined.010	(p__Pseudomonadota) g__SKXG01; bin51	51	0	0	0	0	0	0	0	1	1	0	0	0	0	0	0	0	0	0	0	0	0	0	0	0	0
SF2967_J5348.semibin_refined.022_sub	(p__Verrucomicrobiota) g__JAFIGG01; bin52	52	0	0	0	0	0	0	0	0	0	0	0	0	0	0	0	0	0	0	0	0	0	0	0	0	0
SF2967_J5348.semibin_refined.035	(p__Pseudomonadota) f__SMXQ01; bin53	53	0	0	0	0	0	0	0	0	0	0	0	0	0	0	0	0	0	0	0	0	0	0	0	0	0
SF2967_J5348.semibin_refined.053	(p__Cyanobacteriota) g__Limnoraphis; bin54	54	0	0	0	0	0	0	0	0	0	0	0	0	0	0	0	0	0	0	0	0	0	1	1	1	1
SF2967_J5348.semibin_refined.075_sub	(p__Pseudomonadota) s__Glycocaulis profundi; bin55	55	0	0	0	0	0	0	0	0	0	0	0	0	0	0	0	0	0	0	0	0	0	0	0	0	0
SF2967_J5348.semibin_refined.086	(p__Pseudomonadota) g__LSCE01; bin56	56	0	0	1	1	1	0	0	1	0	1	0	0	0	1	1	1	0	0	0	0	0	0	0	0	0
SF2967_J5348.semibin_refined.088	(p__Pseudomonadota) g__Saliniramus; bin57	57	0	0	0	0	0	0	0	0	0	0	0	0	0	0	0	0	0	0	0	0	0	0	0	0	0
SF2967_J5348.semibin_refined.095	(p__Desulfobacterota) g__JARFUG01; bin58	58	0	0	1	1	0	0	0	0	0	0	0	0	0	1	1	0	0	0	3	0	0	1	1	1	1
SF2967_J5348.semibin_refined.105	(p__Pseudomonadota) g__RECO01; bin59	59	1	1	0	0	0	0	0	1	1	1	0	1	1	0	0	0	0	0	0	0	0	0	0	0	0
SF2967_J5348.semibin_refined.109	(p__Pseudomonadota) s__Methylophaga lonarensis; bin60	60	0	0	0	0	0	0	0	0	0	0	0	0	0	0	0	0	0	0	0	0	0	0	0	0	0
SF2967_J5348.semibin_refined.117_sub	(p__Gemmatimonadota) f__UBA6960; bin61	61	0	1	0	0	0	0	0	0	0	1	0	0	1	0	0	0	0	0	1	1	0	0	0	0	0
SF2967_J5348.semibin_refined.118	(p__Gemmatimonadota) f__UBA6960; bin62	62	1	1	0	0	0	0	0	0	0	0	0	1	1	0	0	0	0	0	1	1	1	0	0	0	0
SF2967_J5348.semibin_refined.137	(p__Pseudomonadota) g__Thioalkalivibrio; bin63	63	0	0	0	0	0	0	0	0	0	0	0	0	0	0	0	0	0	0	0	0	0	0	0	0	0
SF2967_J5348.semibin_refined.142_sub	(p__Bacteroidota) f__JANQRZ01; bin64	64	0	0	0	0	0	0	0	0	0	1	0	0	0	0	0	0	0	0	1	0	0	0	0	0	0
SF2967_J5348.semibin_refined.143	(p__Verrucomicrobiota) g__JAJOKB01; bin65	65	0	0	0	0	0	1	0	0	0	0	0	0	0	0	0	0	0	0	1	0	0	0	0	0	0
SF2967_J5348.semibin_refined.155_sub	(p__Pseudomonadota) f__Porticoccaceae; bin66	66	0	0	0	0	0	0	0	0	0	0	0	0	0	0	0	0	1	1	0	0	0	0	0	0	0
SF2967_J5348.semibin_refined.156_sub	(p__Pseudomonadota) f__Pseudohongiellaceae; bin67	67	0	0	0	0	0	0	0	0	0	0	0	0	0	0	0	0	1	1	2	0	0	0	0	0	0
SF2967_J5348.semibin_refined.171_sub	(p__Actinomycetota) f__Nitriliruptoraceae; bin68	68	0	0	0	0	0	0	0	0	0	0	0	0	0	0	0	0	0	0	0	0	0	0	0	0	0
SF2967_J5348.vamb.020	(p__Planctomycetota) g__Rubinisphaera; bin69	69	0	0	0	0	0	0	0	0	0	0	0	0	0	0	0	0	0	0	1	0	0	0	0	0	0
SF2967_J5348.vamb.037	(p__Planctomycetota) g__RI-242; bin70	70	1	1	0	0	0	0	0	0	0	0	0	1	1	0	0	0	0	0	0	0	0	0	0	0	0
SF2967_J5348.vamb.042	(p__Pseudomonadota) f__SMXQ01; bin71	71	0	0	0	0	0	0	0	0	0	0	0	0	0	0	0	0	0	0	0	0	0	0	0	0	0
